# The role of copper resistance in Mycobacterium tuberculosis pathogenesis

**DOI:** 10.1101/2021.03.11.434961

**Authors:** Jon Mitchell Ambler, Matthys Gerhardus Potgieter, Marisa Klopper, Melanie Grobbelaar, Margaretha De Vos, Samantha Sampson, Rob Warren, Jonathan Blackburn, Nicola Mulder

## Abstract

Despite the development of new drugs and social interventions, tuberculosis remains a leading cause of mortality. This burden falls disproportionately on developing countries, particularly those where the incidence of HIV is high. In the Western Cape, South Africa, we have identified and isolated two Beijing family strains of *Mycobacterium tuberculosis* that, despite few differences at a genomic level, differ greatly in their severity of disease caused, providing an opportunity to study virulence in this organism. The aim of this study was to identify differences at a genomic and transcriptomic level that may identify the cause of the different virulence levels observed in the two isolates.

The isolates were compared at the transcriptome level under four different growth conditions including oxidative stress. In comparing the transcriptome of the two isolates, an operon containing genes involved in the production of molybdenum cofactor that showed consistently lower levels of expression in the hypervirulent isolate was identified. A copper sensing transcriptional regulator was identified as the most probable regulator, and we found that the *Cso* operon which it is known to regulate was similarly differentially expressed in the strains.

The production of molybdenum cofactor is effected in two ways by copper levels. Through the independent insertion of copper into molybdopterin (MPT), and destabilisation of Fe-S clusters. As MoaA3 contains a Fe-S cluster that is known to be destabilised by copper, and a number of copper sensitive genes are likewise found differentially expressed, it is likely that the strains differ in terms of their levels of resistance to copper.

It is therefore hypothesised that the differences in virulence are as a result of different levels of resistance to phagosome copper overload, and the mechanism by which copper levels are linked to the production of molybdenum cofactor is described.

**Author summary:** In this article, we describe the differences in gene expression of two closely related strains of *Mycobacterium tuberculosis* isolated in the Western Cape of South Africa that differ in the severity of disease that they cause. We compared the strains at a genomic and transcriptomic level, and in doing so, we discovered a set of molybdenum cofactor genes regulated by a copper sensing transcription factor that came up in all datasets. Further genes linked to copper response were identified, providing greater evidence that the difference between the two strains was the manner in which they responded to copper stress. Phagocytes are known to exploit high levels of copper to kill intracellular bacteria, suggesting an important link between copper and disease. We conclude that resistance to copper toxicity is the most probable reason for the relative increase in virulence, and describe the regulatory relationship between copper levels and molybdenum cofactor synthesis.
