## Supplementary material for "The role of copper resistance in Mycobacterium tuberculosis pathogenesis": S1

Gene	start	stop	Log2FC	SNPs	sRNA	Operon	Function	Homologue
gene196	214533	216608	-0.865271		Mcr11	gene197,gene199	beta-glucosidase	Rv0186
gene197	216654	216800	-1.04985			gene196,gene199	hypothetical protein	.
gene199	217750	218181	-0.901423		Mpr18, AS1890	gene197,gene196	hypothetical protein, possibly membrane bound	Rv0188
gene636	705461	706597	-1.74814			gene637,gene638,gene639	Cyclic pyranopterin monophosphate synthase 3	.
gene637	706694	707068	-1.64651			gene636,gene638,gene639	pterin-4-alpha-carbinolamine dehydratase	.
gene638	707044	707598	-1.80066			gene637,gene639,gene636	cyclic pyranopterin monophosphate synthase accessory protein	.
gene639	707599	708264	-1.30052			gene638,gene637,gene636	MoaD-MoaE fusion protein MoaX	.
gene669	741376	742185	-0.783855				hypothetical protein	.
gene694	766721	767002	-0.78453				hypothetical protein	.
gene744	819471	819686	-0.837649	SNP 819740			acetyl-CoA carboxylase biotin carboxyl carrier protein subunit	.
gene838	914748	915080	-0.68158			gene840	hypothetical protein	.
gene840	916719	917081	-0.90487			gene838	hypothetical protein	.
gene928	1003861	1004415	-1.18696				NAD(P)H-dependent oxidoreductase	.
gene1850	2007416	2007772	-0.849472				transcriptional regulator	Rv1994c
gene1887	2046894	2047892	0.78573		MTS2823 , G2: S507\textless S5527, Mpr6		cation transporter	Rv2025c
gene2481	2676932	2677954	0.892599		Mcr3, G2: S507\textless S5527		radical SAM protein	Rv2578c
gene2547	2740362	2740820	-1.34179				cadmium-induced protein CadI	Rv2641
gene2874	3082860	3084146	-0.740629			gene2875,gene2876	glycosyl transferase family 1	.
gene2875	3084404	3085543	-1.24528			gene2874,gene2876	membrane protein	.
gene2876	3085616	3086548	-0.691266		MTS2975: S507\textgreater S5527, Mcr19	gene2875,gene2874	formyltetrahydrofolate deformylase	Rv2964
gene3102	3305559	3305891	-0.730994	SNP 3307993			FmdB family transcriptional regulator	.
gene3127	3335742	3336101	-1.38523				transcriptional regulator	.
gene3252	3468030	3469244	-1.21104			gene3253,gene3254	pyridoxal-5'-phosphate-dependent protein subunit beta	.
gene3253	3469351	3469743	-0.871991			gene3252,gene3254	hypothetical protein	.
gene3254	3469892	3471406	-0.715796			gene3253,gene3252	oxidase	.
gene3268	3486476	3488844	0.862447				hypothetical protein	.
gene3697	3936799	3941659	0.860924	SNP 3935965		gene3700	PE-PGRS family protein	.
gene3700	3944566	3946275	0.965745			gene3701,gene3697	PE-PGRS family protein	.
gene3701	3946310	3951068	1.44011			gene3700	PE-PGRS family protein	.
gene3977	4228021	4228434	1.65136				hypothetical protein	.
