## Supplementary material for "The role of copper resistance in Mycobacterium tuberculosis pathogenesis": S2

Gene	start	stop	Log2FC	SNPs	sRNA	Operon	Function	Homologue
gene264	300441	300920	-1.34577				heat-shock protein Hsp20	Rv0251c
gene636	705461	706597	-2.15333			gene637,gene638,gene639	Cyclic pyranopterin monophosphate synthase 3	.
gene637	706694	707068	-2.13149			gene636,gene638,gene639	pterin-4-alpha-carbinolamine dehydratase	.
gene638	707044	707598	-1.92437			gene637,gene639,gene636,gene641	cyclic pyranopterin monophosphate synthase accessory protein	.
gene639	707599	708264	-1.70485			gene638,gene637,gene641,gene636	MoaD-MoaE fusion protein MoaX	.
gene641	708997	709239	-1.01712			gene639,gene638	antitoxin	.
gene840	916719	917081	-0.995408				hypothetical protein	.
gene847	924282	924602	-1.68372				hypothetical protein	.
gene857	931214	931684	-1.15749				hypothetical protein	.
gene928	1003861	1004415	-1.51905				NAD(P)H-dependent oxidoreductase	.
gene1030	1118212	1118511	1.05145				PE family protein	Rv1195
gene1533	1686738	1687505	1.11543		ASdes: S507\textless S5527		multidrug ABC transporter ATP-binding protein	Rv1687c
gene2547	2740362	2740820	-1.73384				cadmium-induced protein CadI	Rv2641
gene2875	3084404	3085543	-1.14462				membrane protein	.
gene3043	3247258	3248283	-0.948479				serine protease	.
gene3253	3469351	3469743	-1.29186			gene3254	hypothetical protein	.
gene3254	3469892	3471406	-0.979665			gene3253	oxidase	.
gene3563	3793607	3795112	-1.05701		MTS2823		type B diterpene cyclase	Rv3377c
gene3697	3936799	3941659	1.39419	SNP 3935965			PE-PGRS family protein	.
gene3701	3946310	3951068	1.49949				PE-PGRS family protein	.
gene4082	4359243	4359545	0.923179				ESAT-6-like protein EsxB	Rv3874
