## Supplementary material for "The role of copper resistance in Mycobacterium tuberculosis pathogenesis": S3

Gene	start	stop	Log2FC	SNPs	sRNA	Operon	Function	Homologue
gene44	43511	43858	0.90106		MTS1082, ncrMT1234, Mcr3		membrane protein	Rv0039c
gene150	165988	166899	1.15063				hypothetical protein	.
gene264	300441	300920	0.949428				heat-shock protein Hsp20	Rv0251c
gene311	359660	361435	1.07322		Mpr18, Mcr5, ncrMT1234, ASpks		PE family protein	Rv0297
gene636	705461	706597	-1.6803			gene638,gene639	Cyclic pyranopterin monophosphate synthase 3	.
gene638	707044	707598	-1.41051			gene639,gene636	cyclic pyranopterin monophosphate synthase accessory protein	.
gene639	707599	708264	-1.192			gene638,gene636	MoaD-MoaE fusion protein MoaX	.
gene788	863803	864147	-0.906326				hypothetical protein	.
gene840	916719	917081	-0.853546				hypothetical protein	.
gene847	924282	924602	-1.45256			gene850	hypothetical protein	.
gene850	925949	926173	-1.14935			gene847,gene853	hypothetical protein	.
gene853	927651	927965	-1.03783			gene850	hypothetical protein	.
gene928	1003861	1004415	0.806812				NAD(P)H-dependent oxidoreductase	.
gene993	1063387	1064070	0.982146		C8		hypothetical protein	Rv1158c
gene1169	1268885	1270660	0.936648		F6, AS1890, Mcr16, ASpks, ASdes: S507\textgreater S5527		PE family protein	Rv1325c
gene1175	1281356	1281661	-0.92429		Mpr18, Mcr7		ATP-dependent Clp protease adaptor ClpS	Rv1331
gene1251	1358304	1360271	1.0225				primosomal protein N'	Rv1402
gene1291	1398921	1400378	1.0262		B11: S507\textgreater S5527		PE family protein	Rv1441c
gene1333	1450863	1451588	1.0007				peptidoglycan endopeptidase RipB	Rv1478
gene1394	1518419	1518655	0.957961				hypothetical protein	Rv1535
gene1411	1540124	1541875	0.855798		Mcr5		fumarate reductase flavoprotein subunit	Rv1552
gene1533	1686738	1687505	1.14298		ASdes: S507\textgreater S5527		multidrug ABC transporter ATP-binding protein	Rv1687c
gene1580	1730636	1731892	-0.925171				penicillin-binding protein	.
gene1649	1812793	1814004	0.979079				PPE family protein	.
gene1660	1825585	1827090	0.946392		ncrMT3949: S507\textgreater S5527 and 8 others*		PE family protein	Rv1818c
gene1682	1852331	1853878	1.07726		Mpr17		PE family protein	Rv1840c
gene1773	1948310	1948954	-0.952689		Mcr3, Mcr11		TIGR03085 family protein	Rv1929c
gene1864	2026403	2027728	-0.861491		ncrMT1234		hypothetical protein	Rv2008c
gene2326	2503970	2504269	-0.888074		MTS1338: S507\textgreater S5527		PE family protein	Rv2431c
gene2521	2719753	2720253	1.02195	SNP 2724330	MTS1338: S507\textgreater S5527	gene2522	hypothetical protein	Rv2616
gene2522	2720270	2720710	1.05579	SNP 2724330	ASdes: S507\textgreater S5527, MTS0858	gene2521	hypothetical protein	Rv2617c
gene2544	2738828	2739274	0.904132		MTS1338: S507\textgreater S5527, Mpr17		hypothetical protein	Rv2638
gene2651	2828587	2830164	0.812223		Mpr12, Mpr17, F6, MTS2823		PE family protein	Rv2741
gene2789	2956426	2957289	0.948404		Mpr17, ncrMT3949: S507\textgreater S5527, ASpks		integral membrane protein	Rv2877c
gene2879	3087988	3088554	1.01677				16S rRNA (guanine(966)-N(2))-methyltransferase RsmD	Rv2966c
gene2988	3194873	3197434	0.980537				PE family protein	.
gene3043	3247258	3248283	-0.842084				serine protease	.
gene3050	3253237	3253521	-0.894638				ESAT-6-like protein EsxI	.
gene3266	3483601	3486249	0.834782			gene3268	PE family protein	.
gene3268	3486476	3488844	1.05998			gene3266	.	.
gene3563	3793607	3795112	-0.977656		MTS2823	gene3564	type B diterpene cyclase	Rv3377c
gene3564	3795117	3796007	-0.864669		Mpr12	gene3563	diterpene synthase	Rv3378c
gene3626	3858950	3860371	0.847202				hypothetical protein	Rv3433c
gene3697	3936799	3941659	1.89106	SNP 3935965			.	.
gene3701	3946310	3951068	1.84834			gene3704	.	.
gene3704	3954011	3956581	1.71063			gene3701	hypothetical protein	.
gene3853	4107820	4108590	1.0417		C8, Mcr10, Mpr12, ASpks		hypothetical protein	Rv3662c
gene3949	4206256	4206714	1.14712		Mcr11		tRNA-specific adenosine deaminase	Rv3752c
gene4082	4359243	4359545	1.32258				ESAT-6-like protein EsxB	Rv3874
