## Supplementary material for "The role of copper resistance in Mycobacterium tuberculosis pathogenesis": S4

Gene	start	stop	Log2FC	SNPs	sRNA	Operon	Function	Homologue
gene302	350174	350464	-0.67179				ESAT-6-like protein EsxH	Rv0288
gene636	705461	706597	-2.13411			gene636-gene639	Cyclic pyranopterin monophosphate synthase 3	.
gene637	706694	707068	-2.16319			gene636-gene640	pterin-4-alpha-carbinolamine dehydratase	.
gene638	707044	707598	-2.14281			gene636-gene640	cyclic pyranopterin monophosphate synthase accessory protein	.
gene639	707599	708264	-1.54679			gene637-gene640,gene636	MoaD-MoaE fusion protein MoaX	.
gene640	708261	708875	-1.56857			gene637-gene640	SAM-dependent methyltransferase	.
gene665	734347	735261	-0.692078				esterase	.
gene669	741376	742185	-0.825914				hypothetical protein	.
gene696	767855	769348	-0.748944				LytR family transcriptional regulator	.
gene705	777934	778425	-0.688388				hypothetical protein	.
gene720	794145	794987	-0.701392				hypothetical protein	.
gene741	817569	818336	-1.11008	SNP 819740			RNA polymerase sigma factor RpoE	.
gene760	833528	834706	-0.965007				adenylyltransferase/sulfurtransferase MoeZ	.
gene782	859953	860138	-0.937859			gene784	hypothetical protein	.
gene784	860550	861815	-0.779702			gene782	hypothetical protein	.
gene814	886716	888617	-0.71999				PPE family protein	.
gene837	913850	914632	-0.734041			gene838,gene839	histidinol-phosphatase	.
gene838	914748	915080	-0.828911			gene837,gene839	hypothetical protein	.
gene839	915089	916231	-0.973209			gene838,gene837	PPE family protein	.
gene857	931214	931684	-0.871894				hypothetical protein	.
gene928	1003861	1004415	-1.04054				NAD(P)H-dependent oxidoreductase	.
gene934	1010458	1011432	-0.639842				ribonucleoside-diphosphate reductase subunit beta nrdF2	.
gene956	1031805	1032761	-0.701902				electron transfer flavoprotein subunit alpha	.
gene1325	1441814	1442185	-0.781206		Mpr18		thiol reductase thioredoxin	Rv1471
gene2754	2921457	2923049	0.767641		Mpr17, Mpr6		MFS-type transporter EfpA	Rv2846c
gene2947	3156591	3157724	-0.624226	SNP 3147782			2-methylcitrate synthase	.
gene3516	3714875	3716092	-0.737959		ncrMT1234		D-alanyl-D-alanine carboxypeptidase	Rv3330
gene3525	3725225	3726574	-0.686146		MTS2975: S507\textgreater S5527 and 3 others*		o-acetylhomoserine/o-acetylserine sulfhydrylase	Rv3340
gene3558	3789073	3790248	-0.698534		Mpr5, AS1890	gene3559,gene3561	trehalose-phosphate phosphatase	Rv3372
gene3559	3790485	3791126	-0.79195		ncrMT3949: S507\textless S5527	gene3558,gene3561,gene3562	enoyl-CoA hydratase	Rv3373
gene3561	3791380	3792807	-0.772888			gene3558,gene3559,gene3561-gene3564	amidase	Rv3375
gene3562	3792915	3793568	-0.973479		Mcr15	gene3559,gene3561-gene3565	haloacid dehalogenase	Rv3376
gene3563	3793607	3795112	-0.994172		MTS2823	gene3561-gene3565	type B diterpene cyclase	Rv3377c
gene3564	3795117	3796007	-0.833298		Mpr12	gene3562-gene3565,gene3561	diterpene synthase	Rv3378c
gene3565	3796016	3797626	-0.960355		Mpr17	gene3562-gene3565	1-deoxy-D-xylulose-5-phosphate synthase	Rv3379c
gene3594	3828710	3829597	-0.797705				taurine catabolism dioxygenase	Rv3406
gene3606	3840366	3840668	-0.848008		Mcr15		molecular chaperone GroES	Rv3418c
gene3613	3845619	3846148	-0.832893		ASpks		.	Rv3425
